# Engineering an Exo70 integrated domain of a barley NLR for improved blast resistance

**DOI:** 10.1101/2024.12.24.630226

**Authors:** Indira Saado, Helen J. Brabham, Josh W. Bennett, Anson Ho Ching Lam, Inmaculada Hernández-Pinzón, Matthew J. Moscou, Juan Carlos De la Concepcion, Mark J. Banfield

**Author notes:** Corresponding authors: Juan Carlos De la Concepcion, Mark J. Banfield.

## Abstract

Intracellular immune receptors protect plants from microbial invasion by detecting and responding to pathogen-derived effector molecules, often triggering cell death responses. However, pathogen effectors can evolve to avoid immune recognition, resulting in devastating diseases that threaten global agriculture. Here, we show that an integrated Exo70 domain from the barley NLR RGH2 can interact with both the rice blast pathogen effector AVR-Pii and a closely related wheat blast variant. We used structure-led engineering to develop RGH2^+^ that shows increased binding affinity towards AVR-Pii variants and increased cell death responses on heterologous expression in *Nicotiana benthamiana*. Infection assays in transgenic barley lines carrying RGH2^+^ with the paired NLR RGH3 indicate a reduced susceptibility to blast strains expressing AVR-Pii variants. These results demonstrate the potential of engineering NLR receptors as an effective strategy for improving resistance towards one of the most destructive diseases affecting cereal production.
