## Supplementary material for "Engineering an Exo70 integrated domain of a barley NLR for improved blast resistance": Supplememtary Tables

### Sheet: Supplemental Table S1
Plasmids used in this study
Construct	Resistance	Description	References
pGG446-pADH1-GAL4AD-HA-AVR-PiiΔSP-adh1T	Carbenicillin	AVR-Pii was cloned into pGADT7-AD activation vector transformed into the yeast strain Y2H gold	De la Concepcion et al. 2022
pGG446-pADH1-GAL4AD-HA-AVR-PiiΔSPF65E-adh1T	Carbenicillin	AVR-PiiF65E was cloned into pGADT7-AD activation vector transformed into the yeast strain Y2H gold	De la Concepcion et al. 2022
pGG446-pADH1-GAL4AD-HA-ZiF_IiΔSP-adh1T	Carbenicillin	ZiF_Ii was cloned into pGADT7-AD activation vector transformed into the yeast strain Y2H gold	De la Concepcion et al. 2024
pGG446-pADH1-GAL4AD-HA-ZiF_IIeΔSP-adh1T	Carbenicillin	ZiF_IIe was cloned into pGADT7-AD activation vector transformed into the yeast strain Y2H gold	De la Concepcion et al. 2024
pGG446-pADH1-GAL4AD-HA-ZiF_IIiΔSP-adh1T	Carbenicillin	ZiF_IIi was cloned into pGADT7-AD activation vector transformed into the yeast strain Y2H gold	De la Concepcion et al. 2024
pGG446-pADH1-GAL4AD-HA-ZiF_IIIjΔSP-adh1T	Carbenicillin	ZiF_IIIj was cloned into pGADT7-AD activation vector transformed into the yeast strain Y2H gold	De la Concepcion et al. 2024
pGG446-pADH1-GAL4AD-HA-ZiF_IVaΔSP-adh1T	Carbenicillin	ZiF_IVa was cloned into pGADT7-AD activation vector transformed into the yeast strain Y2H gold	De la Concepcion et al. 2024
pGG446-pADH1-GAL4AD-HA-ZiF_VbΔSP-adh1T	Carbenicillin	ZiF_Vb was cloned into pGADT7-AD activation vector transformed into the yeast strain Y2H gold	De la Concepcion et al. 2024
pGG446-pADH1-GAL4AD-HA-ZiF_VIfΔSP-adh1T	Carbenicillin	ZiF_VIf was cloned into pGADT7-AD activation vector transformed into the yeast strain Y2H gold	De la Concepcion et al. 2024
pGG446-pADH1-GAL4AD-HA-ZiF_VIIeΔSP-adh1T	Carbenicillin	ZiF_VIIe was cloned into pGADT7-AD activation vector transformed into the yeast strain Y2H gold	De la Concepcion et al. 2024
pGG446-pADH1-GAL4AD-HA-ZiF_VIIIcΔSP-adh1T (RbAVR-Pii)	Carbenicillin	ZiF_VIIIc was cloned into pGADT7-AD activation vector transformed into the yeast strain Y2H gold	De la Concepcion et al. 2024
pGG446-pADH1-GAL4AD-HA-ZiF_IXjΔSP-adh1T	Carbenicillin	ZiF_IXj was cloned into pGADT7-AD activation vector transformed into the yeast strain Y2H gold	De la Concepcion et al. 2024
pGG446-pADH1-GAL4AD-HA-ZiF_XgΔSP-adh1T	Carbenicillin	ZiF_Xg was cloned into pGADT7-AD activation vector transformed into the yeast strain Y2H gold	De la Concepcion et al. 2024
pGG446-pADH1-GAL4AD-HA-ZiF_XiΔSP-adh1T	Carbenicillin	ZiF_Xi was cloned into pGADT7-AD activation vector transformed into the yeast strain Y2H gold	De la Concepcion et al. 2024
pGG446-pADH1-GAL4AD-HA-ZiF_IjΔSP-adh1T	Carbenicillin	ZiF_Ij was cloned into pGADT7-AD activation vector transformed into the yeast strain Y2H gold	De la Concepcion et al. 2024
pGG446-pADH1-GAL4AD-HA-ZiF_IIbΔSP-adh1T	Carbenicillin	ZiF_IIb was cloned into pGADT7-AD activation vector transformed into the yeast strain Y2H gold	De la Concepcion et al. 2024
pGG446-pADH1-GAL4AD-HA-ZiF_IIcΔSP-adh1T	Carbenicillin	ZiF_IIc was cloned into pGADT7-AD activation vector transformed into the yeast strain Y2H gold	De la Concepcion et al. 2024
pGG446-pADH1-GAL4AD-HA-ZiF_IIIjΔSP-adh1T	Carbenicillin	ZiF_IIIj was cloned into pGADT7-AD activation vector transformed into the yeast strain Y2H gold	De la Concepcion et al. 2024
pGG446-pADH1-GAL4AD-HA-ZiF_IVcΔSP-adh1T	Carbenicillin	ZiF_IVc was cloned into pGADT7-AD activation vector transformed into the yeast strain Y2H gold	De la Concepcion et al. 2024
pGG446-pADH1-GAL4AD-HA-ZiF_VcΔSP-adh1T	Carbenicillin	ZiF_Vc was cloned into pGADT7-AD activation vector transformed into the yeast strain Y2H gold	De la Concepcion et al. 2024
pGG446-pADH1-GAL4AD-HA-ZiF_VIcΔSP-adh1T	Carbenicillin	ZiF_Ii was cloned into pGADT7-AD activation vector transformed into the yeast strain Y2H gold	De la Concepcion et al. 2024
pGG446-pADH1-GAL4AD-HA-ZiF_VIIcΔSP-adh1T	Carbenicillin	ZiF_VIIc was cloned into pGADT7-AD activation vector transformed into the yeast strain Y2H gold	De la Concepcion et al. 2024
pGG446-pADH1-GAL4AD-HA-ZiF_VIIIdΔSP-adh1T (WbAVR-Pii)	Carbenicillin	ZiF_VIIId was cloned into pGADT7-AD activation vector transformed into the yeast strain Y2H gold	De la Concepcion et al. 2024
pGG446-pADH1-GAL4AD-HA-ZiF_XiΔSP-adh1T	Carbenicillin	ZiF_Xi was cloned into pGADT7-AD activation vector transformed into the yeast strain Y2H gold	De la Concepcion et al. 2024
pGG187-pADH1-GAL4BD-Myc-OsExo70F3-adh1T	Kanamycin	OsExo70F3 was cloned into pGBKT7 bait vectors and transformed into the yeast strain Y2H gold	De la Concepcion et al. 2022
pGG187-pADH1-GAL4BD-Myc-RGH2-Exo701033-1637-adh1T	Kanamycin	RGH2-Exo70 was cloned into pGADT7-AD activation vector transformed into the yeast strain Y2H gold	This study
pGG187-pADH1-GAL4BD-Myc-Jef9120-Exo70364-887-adh1T	Kanamycin	Jef9120-Exo70 was cloned into pGADT7-AD activation vector transformed into the yeast strain Y2H gold	This study
pGG187-pADH1-GAL4BD-Myc-Hvu23924-Exo70726-1321-adh1T	Kanamycin	Hvu23924-Exo70 was cloned into pGADT7-AD activation vector transformed into the yeast strain Y2H gold	This study
pGG187-pADH1-GAL4BD-Myc-Hla80948765-1269-Exo70-adh1T	Kanamycin	Hla80948-Exo70 was cloned into pGADT7-AD activation vector transformed into the yeast strain Y2H gold	This study
pGG187-pADH1-GAL4BD-Myc-Apu28443990-1644-Exo70-adh1T	Kanamycin	Apu28443-Exo70 was cloned into pGADT7-AD activation vector transformed into the yeast strain Y2H gold	This study
pGG446-pADH1-GAL4AD-HA-ZiF_VIIIdΔSPRbF65E-adh1T	Carbenicillin	ZiF_VIIId was cloned into pGADT7-AD activation vector transformed into the yeast strain Y2H gold	De la Concepcion et al. 2024
pICH47742-35Spro::OsExo70F3-3xFLAG-35ST	Carbenicillin	Expression vector in N. benthamiana plants	This study
pICH47742-35Spro::RGH2-Exo701033-1637 -3xFLAG-35ST	Carbenicillin	Expression vector in N. benthamiana plants	This study
pICH47742-MASpro::GFP-AVR-PiiΔSPRb-MAST	Carbenicillin	Expression vector in N. benthamiana plants	This study
pICH47742-MASpro::GFP-AVR-PiiΔSPRbF65E-MAST	Carbenicillin	Expression vector in N. benthamiana plants	This study
pICH47742-MASpro::GFP-AVR-PiiΔSPWb-MAST	Carbenicillin	Expression vector in N. benthamiana plants	This study
pICH47742-MASpro::GFP-AVR-PiiΔSPWbF66E-MAST	Carbenicillin	Expression vector in N. benthamiana plants	This study
pOPINM-AVR-PiiΔSPRb	Carbenicillin	Expression vector in E.coli	De la Concepcion et al. 2022
pOPINM-AVR-PiiΔSPRbF65E	Carbenicillin	Expression vector in E.coli	De la Concepcion et al. 2022
pOPINM-AVR-PiiΔSPWb	Carbenicillin	Expression vector in E.coli	This study
pOPINM-AVR-PiiΔSPWbF66E	Carbenicillin	Expression vector in E.coli	This study
pOPINSC3-RGH2-Exo701033-1637	Carbenicillin/Chloramphenicol	Expression vector in E.coli	This study
pOPINSC3-RGH2+-Exo701033-1637	Carbenicillin/Chloramphenicol	Expression vector in E.coli	This study
pGG187-pADH1-GAL4BD-Myc-RGH2+-Exo701033-1637-adh1T	Kanamycin	RGH2-Exo70 was cloned into pGADT7-AD activation vector transformed into the yeast strain Y2H gold	This study
pICH47742-MASpro::3xFLAG-RGH2-MAST	Carbenicillin	Expression vector in N. benthamiana plants	This study
pICH47742-MASpro::3xFLAG-RGH2+-MAST	Carbenicillin	Expression vector in N. benthamiana plants	This study
pICH47742-MASpro::6xHA-RGH3-MAST	Carbenicillin	Expression vector in N. benthamiana plants	This study
pICSL22026-35Spro::VP16-AVR-PiiΔSPRb-35ST	Kanamycin	Expression vector in N. benthamiana plants	This study
pICSL22026-35Spro::VP16-AVR-PiiΔSPRbF65E-35ST	Kanamycin	Expression vector in N. benthamiana plants	This study
pICSL22026-35Spro::VP16-AVR-PiiΔSPWb-35ST	Kanamycin	Expression vector in N. benthamiana plants	This study
pICSL22026-35Spro::VP16-WbAVR-PiiΔSPRbF66E-35ST	Kanamycin	Expression vector in N. benthamiana plants	This study
pICSL22026-MASpro::VP16-AVR-PiiΔSPRb-MAST	Kanamycin	Expression vector in N. benthamiana plants	This study
pICSL22026-MASpro::VP16-AVR-PiiF65E-MAST	Kanamycin	Expression vector in N. benthamiana plants	This study
pICSL22026-MASpro::VP16-AVR-PiiΔSPWb-MAST	Kanamycin	Expression vector in N. benthamiana plants	This study
pICSL22026-MASpro::VP16-AVR-PiiΔSPWbF66E-MAST	Kanamycin	Expression vector in N. benthamiana plants	This study
pICSL22027-35Spro::OsExo70F3-GAL4-BD-35ST	Kanamycin	Expression vector in N. benthamiana plants	This study
pICSL22027-35Spro::RGH2-Exo701033-1637-GAL4-BD-35ST	Kanamycin	Expression vector in N. benthamiana plants	This study
pICSL22027-35Spro::RGH2+-Exo701033-1637-GAL4-BD-35ST	Kanamycin	Expression vector in N. benthamiana plants	This study
pICH47742-MASpro::GFP-AVR-PiiΔSPRbY64R,F65E-MAST	Carbenicillin	Expression vector in N. benthamiana plants	This study
pICH47742-MASpro::GFP-ZiFIIbΔSPRb-MAST	Carbenicillin	Expression vector in N. benthamiana plants	This study
pICSL22026-35Spro::VP16-AVR-PiiΔSPRbY64R,F65E-35ST	Kanamycin	Expression vector in N. benthamiana plants	This study
pICSL22026-35Spro::VP16-AVR-PiiΔSPWbY65R,F66E-35ST	Kanamycin	Expression vector in N. benthamiana plants	This study
pICSL22026-35Spro::VP16-AVR-PiiΔSPRbY64R,F65E-35ST	Kanamycin	Expression vector in N. benthamiana plants	This study
pICSL22026-35Spro::VP16-AVR-PiiΔSPWbY65R,F66E-35ST	Kanamycin	Expression vector in N. benthamiana plants	This study
pICSL22026-35Spro::VP16-ZiFIIbΔSPRb-35ST	Kanamycin	Expression vector in N. benthamiana plants	This study
pICH47742-35Spro::RGH2-3xFLAG-35ST	Carbenicillin	Expression vector in N. benthamiana plants	This study
pICH47742-35Spro::RGH2+-3xFLAG-35ST	Carbenicillin	Expression vector in N. benthamiana plants	This study
pICH47742-35Spro::RGH3-6xHA-35ST	Carbenicillin	Expression vector in N. benthamiana plants	This study

### Sheet: Supplemental Table S2
Primers used in this study
Primer name	Sequence	Used
AVR-Pii bsa_F	AATGGTCTCTAATGCTTCCCACTCCGGCC	to obtain AVR-PiiRb with BSAI cutting sites
AVR-Pii bsa_R	AATGGTCTCTAAGCTTAGTTGCATTTATGATTA	to obtain AVR-PiiRb with BSAI cutting sites
Exo70_F3 bsa_F	AATGGTCTCTAATGTCGGCGCCGCCCGCG	to obtain Exo70_F3 with BSAI cutting sites
Exo70_F3 bsa_R	AATGGTCTCTCGAACCTCTTCTCCTAGAATGG	to obtain Exo70_F3 with BSAI cutting sites
OsExo70F3_F	CCATGGAGGCCGAATTCATGTCGGCGCCGCCCGCG	to obtain Exo70F3 for PGBKT7
OsExo70F3_R	TGCAGGTCGACGGATCCTCTTCTCCTAGAATGG	to obtain Exo70F3 for PGBKT8
RGH2_F	CCATGGAGGCCGAATTCGACGACGAGAGCAACACG	to obtain RGH2-Exo70 and RGH2+-Exo70 for PGBKT7
RGH2_R	TGCAGGTCGACGGATCCCACTAGTGACGGCTGATTTC	to obtain RGH2-Exo70 and RGH2+-Exo70 for PGBKT7
RGH-ID_F	AATGGTCTCTAATGGACGACGAGAGCAACAC	to obtain RGH2-Exo70 and RGH2+-Exo70 for BSAI cutting sites
RGH-ID_R	AATGGTCTCTCGAACCCACTAGTGACGGCTGATTTC	to obtain RGH2-Exo70 and RGH2+-Exo70 for BSAI cutting sites
RGH2_FL_F	AATGGTCTCTAATGGAGATGATGGAGGCAC	to obtain RGH2 and RGH2+ full length BSAI cutting sites
RGH2_FL_R	AATGGTCTCTCGAACCCACTAGTGACGGCTGATTTC	to obtain RGH2 and RGH2+ full length BSAI cutting sites
RGH3_FL_F	AATGGTCTCTAATGGTGTCGCCGGCGGGG	to obtain RGH3 full length BSAI cutting sites
RGH3_FL_R	AATGGTCTCTCGAACCGCATCTTGCTGAAGTGGC	to obtain RGH3 full length BSAI cutting sites
2376JC_Apu28443IDmY2HF	CCATGGAGGCCGaattcTTCCATACTGAGCCA	to obtain Apu28443-Exo70 for PGBKT7
2377JC_Apu28443IDmY2HR	TGCAGGTCGACGgatccCTAGGCAGACC	to obtain Apu28443-Exo70 for PGBKT7
2374JC_Hvu23924IDmY2HF	CCATGGAGGCCGaattcTCGTTGGACAAG	to obtain Hvu23924-Exo70 for PGBKT7
2375JC_Hvu23924IDmY2HR	TGCAGGTCGACGgatccCTATCTTTCAAAGAA	to obtain Hvu23924-Exo70 for PGBKT7
2372JC_Hla80948IDmY2HF	CCATGGAGGCCGaattcAACCACTCTCTT	to obtain Hla80948-Exo70 for PGBKT7
2373JC_Hla80948IDmY2HR	TGCAGGTCGACGgatccCTATGCTTCGTAC	to obtain Hla80948-Exo70 for PGBKT7
2370JC_Jef9120IDmY2HF	CCATGGAGGCCGaattcAAAGTTAATCTTCCT	to obtain Jef9120-Exo70 for PGBKT7
2371JC_Jef9120IDmY2HR	TGCAGGTCGACGgatccCTAAGAAAGATAAAG	to obtain Jef9120-Exo70 for PGBKT7
All other sequences used in this study were synthesized with the proper overhangs

### Sheet: Supplemental Table S3
List of Antibodies used
	Name of Antibody	Brand	Catalog number	Dilutions
1	anti-FLAG-HRP	Cohesion Bioscience	CPA9020	1:5000
2	anti-HA-HRP	Invitrogen by Thermo Fisher Scientific	26183-HRP, Lot # YH379645	1:3000
3	anti-GFP-HRP	Santa Cruz Biotechnology	sc-9996 HRP, Lot # K0817	1:3000
4	primary anti-VP16	Merck KGaA	V4388	1:3000
5	primary anti-GAL4-AD	Merck KGaA	G9293-200UG	1:3000
6	primary anti-GAL4-BD	Merck KGaA	G3042	1:3000
7	secondary Goat anti-rabbit	Merck KGaA	12-348	1:5000
8	anti-GAL4-BD-HRP	Santa Cruz Biotechnology	sc-510	1:1000

### Sheet: Supplemental Table S4
Effector Sequences
	Name	Nucleotide	Protein sequence without SP	References
Rice Blast Effectors	ZiFIj	ATGGTCCCTGTGTCATCAATCACCGGCGTCCAATGCTGTCAAGCAAACCATGGAGATCTCACAACTTTCCAAGTTCAAAACCTTGTCAAAAATCACCAGAAGCGTCAAAATTACTGGGTGTGCCATGCTTGTAATAAGCAATTCACAACTGAATCTGCCTTGCAGAAACACAAAGATACCGTTGTACACCCTTGA	VPVSSITGVQCCQANHGDLTTFQVQNLVKNHQKRQNYWVCHACNKQFTTESALQKHKDTVVHP	De la Concepcion et al. 2024
	ZiFIIb	ATGCTTCCGGCACCTGCTGGAACGGCGATTCAGCAACAACACAATAAACTACAGCCAACCCTAAGGGAATGTCAAAAGTATTGTAGCACAGCGCCCAAAGTTTTACCCAGAGGCGGTGACCAGCCAGGGGTTTGGAGTTACTATTGCAACAAATGCAAAGTATATGTTTATACCAGAGCGGAAGTCGAAGACCATAGACATTGA	LPAPAGTAIQQQHNKLQPTLRECQKYCSTAPKVLPRGGDQPGVWSYYCNKCKVYVYTRAEVEDHRH	De la Concepcion et al. 2024
	ZiFIIc	ATGTTACCTGTTTCAGGGGGATCACTGATCCAGCAACAGGACGTTAAGCATCAATCTTCAATTAAGGATTGTCAAGATTACTGGCCCAAACATGGTAAGCTACAGGCAGCAGAGAAGGCATTCAATAAAAGAGGAAAGATAGAATCATATACTTGCACGGACTGTGGCAAAACGTGGACGAATAAAGACGACTTCGTAAACCATACTTGCTGA	LPVSGGSLIQQQDVKHQSSIKDCQDYWPKHGKLQAAEKAFNKRGKIESYTCTDCGKTWTNKDDFVNHTC	De la Concepcion et al. 2024
	ZiFIIIj	ATGCTCCCTACCCCGGGCTACACTCCCACAAACCAAAACACGGGGGATATTGTGGCACGATCCGACACCGTCAAGGGCAAGGACGTGGCAACTTCAACTGACGCAAACaAAAAAAAGCGCACCAAAGACTATTACTGGCGATGCGCCAATTGCCAAGCAAAGTTCTCGGACTATGAAAGTTTCAATAAACATGGCAATGAATGCAAATCCGTATGA	LPTPGYTPTNQNTGDIVARSDTVKGKDVATSTDANKKKRTKDYYWRCANCQAKFSDYESFNKHGNECKSV	De la Concepcion et al. 2024
	ZiFIVc	ATGTACCCAGCATCAGCAAATTCAGCTGCAGCTCTAGTTCCTGAACCACAACAACCAGAAGCACCAGCTGTTGCAGGATCTACTGTAGGAGCTCAAGTAGATATTCATCATCCACGACTTGAGGCACGCTACGGGCGAGACGAGCCGCAAATCATGTGCGGTTATTGCGGTAAAAGATTTTGGAACAAGCCAGATTTAGAGAAACATATCAAGCTTAAGCCATCCAAAGGAGGACACAAGGGCCAGCCCTACAAAGAACATAGCTGGAATCGACCCACATGA	YPASANSAAALVPEPQQPEAPAVAGSTVGAQVDIHHPRLEARYGRDEPQIMCGYCGKRFWNKPDLEKHIKLKPSKGGHKGQPYKEHSWNRPT	De la Concepcion et al. 2024
	ZiFVc	ATGTTACCCACTCCCGCAAATGTCGGTGCAGTACAGCCTGTAGAAGGCAGCCAGTTACAGGCGCGTTCTTCCAACTTTTATTCAGCCGGGTGGACACAGTATCCCTCCGCTAATTCTGGCTACCCTTCAAACAGTGCTTCCACCTACTACTATAAATGCAACCACTGCGGTAAACATACAAAAGAGGAGTCTCAACAAAAATATCATCAGGAGAACAGTCACAAAGGAAAGGAAAGTAACTGA	LPTPANVGAVQPVEGSQLQARSSNFYSAGWTQYPSANSGYPSNSASTYYYKCNHCGKHTKEESQQKYHQENSHKGKESN	De la Concepcion et al. 2024
	ZiFVIc	ATGTTGCCAACTCCAGCTGGTGTTGATGTTGATGGTGGTCAATTGCAAGCTAGAGCTGAAGGTGATAAAGTTAGACCACCATCTATTAAATGTTTGACTTGTGAACAAGGTGGTTTTCCAAATGTTGATGAATATGAACAACATTATAAACAAAAACATCCAGAAATTGTTCAACAAGTTTCTTCTCCAAATCCACATTTGAATAAAGGTAAAAAAGCTAATTGA	LPTPAGVDVDGGQLQARAEGDKVRPPSIKCLTCEQGGFPNVDEYEQHYKQKHPEIVQQVSSPNPHLNKGKKAN	De la Concepcion et al. 2024
	ZiFVIIc	ATGTTGCCAACTGCTTCTAGATGTGCTGGTGCTCCAGGTAGAGATGTTGCTGCTACTAGAGGTGCTAAATTGCAAGCTAGAGAAGAAGATAAACCAACTCCACAATATAGATGTGATAAATGTGAAAAAGAATTTGTTAAAGGTAATGATTTTTTTAATCATGGTGGTAGAGGTCAATGTGTTTGA	LPTASRCAGAPGRDVAATRGAKLQAREEDKPTPQYRCDKCEKEFVKGNDFFNHGGRGQCV	De la Concepcion et al. 2024
	ZiFVIIId	ATGTTGCCAACTCCAGCTTCTTTGAATGGTAATACTGAAGTTGCTACTATTTCTGATGTTAAATTGGAAGCTAGATCTGATACTACTTATCATAAATGTTCTAAATGTGGTTATGGTTCTGATGATTCTGATGCTTATTTTAATCATAAATGTAATTGA	LPTPASLNGNTEVATISDVKLEARSDTTYHKCSKCGYGSDDSDAYFNHKCN	De la Concepcion et al. 2024
	ZiFXi	ATGTTACCTACCAATTACAAATATACCCCCAAATGCGGCGACAAACCCGGAATTAACCTCCTTTCCAAACGCTCAAGCGAAATTAGTGGCTCAGCTGGTGCTAGCACGGTTTATCAATGCAGCAAATGTTATGGGTACATAAGCAAAAATCAATATGACGTGGCACATCATCAATCCTCATGCAATGGTAACAGTAAGTTATTTCCAACTCAATTTGAATTTATAAACATTTGA	LPTNYKYTPKCGDKPGINLLSKRSSEISGSAGASTVYQCSKCYGYISKNQYDVAHHQSSCNGNSKLFPTQFEFINI	De la Concepcion et al. 2024
Wheat Blast Effectors	ZiFIi	ATGGTCCCTGTGTCATCAATCACCGGCGTCCAATGCTGTCAAGCAAACCATGGAGATCTCACAACTTTCCAAGTTCAAAACCTTGTCAAAAATCACCAGAAGCGTCAAAATTACTGGGTGTGCCATGTTTGTAATAAGCAATTCACAATTGAATCTGCTTTGCAGAAACACAAAGATACCGTTGTACACCCTTGA	VPVSSITGVQCCQANHGDLTTFQVQNLVKNHQKRQNYWVCHVCNKQFTIESALQKHKDTVVHP	De la Concepcion et al. 2024
	ZiFIIe	ATGGTCTCAGGAAACTCTTTGATCCAGCAGCAGGATATGAAACATCAGCCCAGTATAAAGGAATGTCAAATACATTCCTCTAAACACGGAAATTTACAAGCAGCGGAAAAGGCTTTGAATAAAAGAACCCGTCCTTCAACGGAACCTCCGATCAAGACCTACGAGTGCACAGACTGTAATCAAATCTTCACCAGCGGCAGCGACCACGAGAACCATTCCTGTCCTGGGTGA	VSGNSLIQQQDMKHQPSIKECQIHSSKHGNLQAAEKALNKRTRPSTEPPIKTYECTDCNQIFTSGSDHENHSCPG	De la Concepcion et al. 2024
	ZiFIIi	ATGATCCCAGTTTCGAATAGTTTTGCTATCCAACGGCATGATACAAACCATCAGCCCAGCTTTCAAGACTGCCAAAATTACTGCTCTAATGACAGAGCCGTCGAAAACACCTTTTATAAGCGAAGCGACCCTCGTAACGTTATGGGAACTTGGACCTGCAAGACCTGTCAGGCAACATGGACAGATTTCGATACTTTTATAAAGCATCGTCATCCTGCCTAG	IPVSNSFAIQRHDTNHQPSFQDCQNYCSNDRAVENTFYKRSDPRNVMGTWTCKTCQATWTDFDTFIKHRHPA	De la Concepcion et al. 2024
	ZiFIIIj	ATGCTCCCTACCCCGGGCTACACTCCCACAAACCAAAACACGGGGGATATTGTGGCACGATCCGACACCGTCAAGGGCAAGGACGTGGCAACTTCAACTGACGCAAACaAAAAAAAGCGCACCAAAGACTATTACTGGCGATGCGCCAATTGCCAAGCAAAGTTCTCGGACTATGAAAGTTTCAATAAACATGGCAATGAATGCAAATCCGTATGA	LPTPGYTPTNQNTGDIVARSDTVKGKDVATSTDANKKKRTKDYYWRCANCQAKFSDYESFNKHGNECKSV	De la Concepcion et al. 2024
	ZiFIVa	ATGTACCCCGCTCCGGGTAATTCAGCAGCGGCTCTTGTCCCGGAGCCTCAGCACCTGAAGCACCAGCGGTAGCAGGCAGCACGGTTGGCGCACAGGCGGATATACATCACCCTAGACTAGAGGCCAGGTACGGTAGAGATGAACCGCAGATCATGTGTGGATACTGTGGGAAGCGTTTTTGGAATAAACCGGATTTGGGGAAACATATAAAGTTAAAAACCTCCAAGGGCGGTCACGATGGACAACCATATAAGGAGCACTCCTGGAACAGACCCACATGA	YPAPGNSAAALVPEPQQPEAPAVAGSTVGAQADIHHPRLEARYGRDEPQIMCGYCGKRFWNKPDLGKHIKLKTSKGGHDGQPYKEHSWNRPT	De la Concepcion et al. 2024
	ZiFVb	ATGCTTCCTACCCCGGCCAATGTAGGTGCAGTACAGCCTGTGGAAGGTAGTCAACTGCAAGCAAGGTCTGGTAGATTTTACTCCAGCGGATGGACGCAGTACCCATCCGCTAACAGTGGATACCCGAGCAGTTCAACATCAACGCAATATAAATGTAATCATTGCGGTAAGCATACAGACACGGAGAGTCAGCAGCAGACACACCAGGAGATTAGACATCCCGGAAAAGAGTCCAACTGA	LPTPANVGAVQPVEGSQLQARSGRFYSSGWTQYPSANSGYPSSSTSTQYKCNHCGKHTDTESQQQTHQEIRHPGKESN	De la Concepcion et al. 2024
	ZiFVIf	ATGTTGCCAACTCCAGCTGGTGTTGATGTTGATGGTGGTCAATTGCAAGCTAGAGCTGAAGGTGATAAAGTTAGACCACCATCTATTAAATGTTTGACTTGTGAACAAGATGGTTTTCCAAATGTTGATGAATATGAACAACATTATAAACAAAAACATCCAGAAATTGTTCAACAAGTTTCTTCTCCAAATCCACATTTGAATAAAGGTAAAAAAGCTAATTGA	LPTPAGVDVDGGQLQARAEGDKVRPPSIKCLTCEQDGFPNVDEYEQHYKQKHPEIVQQVSSPNPHLNKGKKAN	De la Concepcion et al. 2024
	ZiFVIIe	ATGTTGCCAACTGCTTCTAGATGTGCTGGTGCTCCAGGTAGAGATGTTGCTGCTACTAGAGGTGCTAAATTGCAAGCTAGAGAAGAAGATAAACCAACTCCACAATATAGATGTGATAAATGTCAAAAAGAATTTGTTAAAGGTAATGATTTTTTTAATCATGGTGGTAGAGGTCAATGTGTTTGA	LPTASRCAGAPGRDVAATRGAKLQAREEDKPTPQYRCDKCQKEFVKGNDFFNHGGRGQCV	De la Concepcion et al. 2024
	ZiFVIIIc	ATGCTTCCCACTCCGGCCTGCCGGAATGGTAACACTAAGGGCGCAACCGTCCGCGGCGCTAAACTTGAGGCCCGCGGCGACGACGACTATCTTCATTATTGCTCAAGATGCGGCTTCGGCAGCGATGATTCCAACGCGTATTTCAACCACAAGTGCAGCTAA	LPTPACRNGNTKGATVRGAKLEARGDDDYLHYCSRCGFGSDDSNAYFNHKCS	De la Concepcion et al. 2024
	ZiFIXj	ATGTTTCCAATGCAGGCTAATTGTGGACCTACCACAAGCCGCGAGCTTCAAAATGAAGCTACTAGCGGCACTGAAGTTGCGGTGAAATCCGGTTTCACACCTCAAGCCTGCAATGATAAGCTTTTGAAATGCGGTAAATGCGAATCGTTTACCACCAACAGCGCCAGAAGATATTTCAACCACTATGCTGATTGCAGTGGCAAGTCAAAATGA	FPMQANCGPTTSRELQNEATSGTEVAVKSGFTPQACNDKLLKCGKCESFTTNSARRYFNHYADCSGKSK	De la Concepcion et al. 2024
	ZiFXg	ATGCTACCTACACGTTTCCATTGCGCTACAGAATGTGGTGACAAGACAGGTGTGAATTTACACTTTAAGAGGAGTTCAGACAGTAATGGAAGTGCCGGAGCGGCTACCGTCTATACTTGTAGCAAATGCTATGGGTATCACTCCAAGAATCAGGACAACGTAATAGCTCACCAGGCCGCATGTGACGGCAACAGTACGCTGTGA	LPTRFHCATECGDKTGVNLHFKRSSDSNGSAGAATVYTCSKCYGYHSKNQDNVIAHQAACDGNSTL	De la Concepcion et al. 2024
	ZiFXi	ATGTTACCTACCAATTACAAATATACCCCCAAATGCGGCGACAAACCCGGAATTAACCTCCTTTCCAAACGCTCAAGCGAAATTAGTGGCTCAGCTGGTGCTAGCACGGTTTATCAATGCAGCAAATGTTATGGGTACATAAGCAAAAATCAATATGACGTGGCACATCATCAATCCTCATGCAATGGTAACAGTAAGTTATTTCCAACTCAATTTGAATTTATAAACATTTGA	LPTNYKYTPKCGDKPGINLLSKRSSEISGSAGASTVYQCSKCYGYISKNQYDVAHHQSSCNGNSKLFPTQFEFINI	De la Concepcion et al. 2024

### Sheet: Supplemental Table S5
ID Sequences
Name	Nucleotide	Protein sequence	References
Jef9120ID	AAAGTTAATCTTCCTGATGGTTGGCAAGCACATTCTTTCCGGAAATATCTATATACCAGGGTTTATGGAAATAAAGAGGTTGACGCATATAATCAAGATGTTTCTATAGCTAAAGAGTTGGCATTGCTGTTAAAGGTGGATCAAGAGACGATATTGGAGACTGAGCATGAGATTAACAATAAAGAGGAGGTAGTTAAGGAGGAGATCTTAGAGTATAAGGCCATAGATGACATCTCTGAGGAGCATAGTCTTAAACTTGAAATGGCTGAGAAAGTGATACTGGCGTTGAAGTGGAACTCCTCTCCTCTGTTTGAGTCTCCCGAGGAGTCCTCACAATATCTCTCAGCTATCGATGATTTGTTATCTCTCTCTTTCGACCTAGCATTCCCATATTCTTAC…	KVNLPDGWQAHSFRKYLYTRVYGNKEVDAYNQDVSIAKELALLLKVDQETILETEHEINNKEEVVKEEILEYKAIDDISEEHSLKLEMAEKVILALKWNSSPLFESPEESSQYLSAIDDLLSLSFDLAFPYSYWDRVDSNLQLAMLCLVDEFCHLASPAPGSLSSYLHHLPDRTCLESPDTVFDFPLFTPLPLDLFSTYIIPKDSMQYLKQIAERMIRARHEPELCKAYVDSRRKALADCLVIMGVGNLSTEEVQRIDWPILDQKIKKCIQAMKMIHGVLHEEKSACETIFCSSESIKEECFTEVAKGSVLQLLNFGTAVAVRKRTPEKLFWIVEMYESLIELIPHLEALFSGKTRVLVIKEAKGTLACLGDAVNGTTISDIGNLIRGETLKKPLKYGD…	This study
Hla80948ID	AACCACTCTCTTGCAATGCAACATCTTATAGTGGAAATATGCAGATTGGAGCTGTGGGACAAGGAACAAGTGTCTGTTGCTACCAAAACCCTTCTCCGGTCCATTGAGCAGCTTCCCTACTCGATCCAGGCAGACACGGTCTGCTGTTTCTCCATGAGCAGGTGCCAGTCTGAAAGCAGCAGCCAAGACGGCTATGCGTCGAGTGATGGTGGCGACACTCGAAGGGGCAACGAGCAGCAACTTCATTACCCATCACATGCCCATATGGACCCTGGGGATGTCCTACTTGTCCTGCCGGGCTCCGTGAACCAGCTAGAGGACATTTTCCGCAATTGTGACGTGACATTTGGACCTGATTACAATGAAATGCTACTCCAAGCCTTATTGGACAACTCCGAT…	NHSLAMQHLIVEICRLELWDKEQVSVATKTLLRSIEQLPYSIQADTVCCFSMSRCQSESSSQDGYASSDGGDTRRGNEQQLHYPSHAHMDPGDVLLVLPGSVNQLEDIFRNCDVTFGPDYNEMLLQALLDNSDTLSSFFDEMNIPWSFHGSTKTFMDPSEHTEELIIMLKINTQVLCLMQQQLCQQSRPFEELKICYFALFAKCPIEKLLEIALCLSKTEWSATQICPMLLAYEALMDVLPLIKRFPSSESDEFFSNIVCNMREAFRGLFDHIKHFIQSNMDKHQGAAIHPMTCFLIRSMKYFSSHRILVQSTLAPADNSNSFGHLLYDVITFWKSVLTEHSNIYCGDLQWQYIFLLNNTEHFNRKTDGLLGELLSDSQIIEQHYNEFKLLFEKWIESY…	This study
Hvu23924ID	TCGTTGGACAAGAAGGGGCTGCTAAAGGTGGTGGCGCACCTGGACCCGGAGGTTATACTACGAGCGTTACGGAAGGCTAAGTTTAATGCGCAAATCATCAGCGTCGGGCCGCACGTCCAGATGGACAAGCCCAAGGGACGGCAGATGCCTGAATCTCTCAACCTCACCACAAGACGGATCATCGGTGGCGGAGGTAGCATGTCAGATTGCACCCATCGCATCGGGTTACAGGCGTCGGAGCAGGCTCGCCACAGCTCGCTCTACCTCACCTTGCTCGGAGCCTCGCTGGATGTTCCCGACAAGCTATGGGCCGTCGCTAGGTGGTTATCCGGTTATCCGCGCGCTTGGGTGCTGAATGTTCCGGGCAAGGCGTGGGCCGTTGCCACGTGGTTATCCGGT…	SLDKKGLLKVVAHLDPEVILRALRKAKFNAQIISVGPHVQMDKPKGRQMPESLNLTTRRIIGGGGSMSDCTHRIGLQASEQARHSSLYLTLLGASLDVPDKLWAVARWLSGYPRAWVLNVPGKAWAVATWLSGYRRAPVLDEDNQIHGSPPRRIPSHLELDSAKVAAVIAALRLEIAGGAHWTPTVVQHRANTFNSDSSGDDDDEDPSDGYMCYPPISFLETGDAPLFLTGSTDSARPGDGLYRLSDVHDNPWILREGITTVAGPCELTNETTMTWVMRLKITTKLVCLIKQQLLEQNWELSEECFAKVAGQSLEKIFEVACSFSDATWSDVHISQQLTVFETLVDVLFNIQDLHFIRSGEVAGIINKMVNAFRRMIQTTSDDIYRGRESTIHPATFIF…	This study
Apu28443-Exo70	TTCCATACTGAGCCACCCCAGCCGGAGTTCCCCTGGGCCTCAGCAGGCGGCGGTGGCGGTCCCCAGGTCATGGCCGCAGCGCTGGCTGCGCAGCAGAGTGTCACGTCAATTGCCACCTCCGTCCCCATGAACGCCGCTGCTGACAAGAATTGCATTCTCTCCGACTCTGACAGCCTCTTCCCCTCTCCGAATGCCTCCCTCGCCTTCGACGTTGCCGAACAGCTTATCCTGCTCTGGGACACAACCCCGGAGGCACTCGTCTTTGAGAGCACCAATCAAGATGTCACAGAGTACCTCGCCGCGGTCGACGTCGTCGTCGACCACCTCGCGTGTGGCGACGCCAGGGCTGGGGTCACAGTCCAGCTTGCCATGACACGGCTCGAGGTGGAGCTCCGCCAC…	FHTEPPQPEFPWASAGGGGGPQVMAAALAAQQSVTSIATSVPMNAAADKNCILSDSDSLFPSPNASLAFDVAEQLILLWDTTPEALVFESTNQDVTEYLAAVDVVVDHLACGDARAGVTVQLAMTRLEVELRHLMVRQGMTQDYTTVFLSLRDSLPSVEYDNSSFFSSLRDSLSSVESDTASSLESMEDLDTLSPDLDATTPHSMEAAFDEQVFDPVRLWAVDDLRTIANQMVRAGYVRELAEAYCEVRRHLLDEYLSILDVERLSVDELQRMEWNHLDRRMKKWVQAVKAPVRLLLAGEHHLCNQVLVVSDKLREECFFESTKGCIMRILNFGDAMISCPRSPEKLMRILDMYEALAGLIPLVEKLWLGSSGYCVIADVQAFRERLGDAVRGTLFEFE…	This study
RGH2ID	GACGACGAGAGCAACACGGCTGTAAAGGAAGCCTTGCGGTTGGTGGAGCAGTGGGACTCAGTGGCGGCGGGTTTCAGGCTTGTGTTTGAGTCGCCGGAGGACGCCGAGGAGTACCTCGCCGCAGCTTCCTGCCTCATGGGCGCAGCTGGGCCACACGTCAAGGCAACGCTGCACGTTGCGATGGCGCGACTTGAAGAGGAGTTCCGCCAGTTGCTGATCAACGGGACAGTTTCGCTCACTGCAGAGGACCTGCACGCCTTCCTCCTCCCCGGGCTCTCGCTTACAGTACCGACATCCAATTCCACATCTTCCATCAACCTAGACTACACATGCAGCTTGTTCTCCGACGATGGAGACGAATCTTCTGGTTGGGGCACACGGACTTCTCTCTCTGACAGC…	DDESNTAVKEALRLVEQWDSVAAGFRLVFESPEDAEEYLAAASCLMGAAGPHVKATLHVAMARLEEEFRQLLINGTVSLTAEDLHAFLLPGLSLTVPTSNSTSSINLDYTCSLFSDDGDESSGWGTRTSLSDSEILPYNIFPDTRSALKDVPDVIHSPLCLILPDTVNTLKDIADVMLRAGYASEVRQVYCRVRRDKLVECLTMLGVDKMSLEEVQRVEWGVLNGKMEKWTQAFKVVVQGLLAEERRIRNQIFGADAATEEECFTEAAKGCVLQLLRFADAIVTVKRSPEKLFRILGMYEALAEFLSGLEALFSGEARDCIKKEAERILVGLGDAVRDTVAEFANAIQGETSRRALPGGEIHPLARYVMNSVHVLVEYSRCMNHLLDGCETELENTDET…	Brabham et al. 2017
RGH2+ID	GACGACGAGAGCAACACGGCTGTAAAGGAAGCCTTGCGGTTGGTGGAGCAGTGGGACTCAGTGGCGGCGGGTTTCAGGCTTGTGTTTGAGTCGCCGGAGGACGCCGAGGAGTACCTCGCCGCAGCTTCCTGCCTCATGGGCGCAGCTGGGCCACACGTCAAGGCAACGCTGCACGTTGCGATGGCGCGACTTGAAGAGGAGTTCCGCCAGTTGCTGATCAACGGGACAGTTTCGCTCACTGCAGAGGACCTGCACGCCTTCCTCCTCCCCGGGCTCTCGCTTACAGTACCGACATCCAATTCCACATCTTCCATCAACCTAGACTACACATGCAGCTTGTTCTCCGACGATGGAGACGAATCTTCTGGTTGGGGCACACGGACTTCTCTCTCTGACAGC…	DDESNTAVKEALRLVEQWDSVAAGFRLVFESPEDAEEYLAAASCLMGAAGPHVKATLHVAMARLEEEFRQLLINGTVSLTAEDLHAFLLPGLSLTVPTSNSTSSINLDYTCSLFSDDGDESSGWGTRTSLSDSEILPYNIFPDTRSALKDVPDVIHSPLCLILPDTVNTLKDIADVMLRAGYASEVRQVYCRVRRDKLVECLTMLGVDKMSLEEVQRVEWGVLNGKMEKWTQAFKVVVQGLLAEERRIRNQIFGADAATEEECFTEAAKGCVLQLLRFADAIVTVKRSPEKLFRILGMYEALAEFLSGLEALFSGEARDCIKKEAERILVGLGDAVRDTVAEFANVLQGETSRRALPGGEIHPMARYVMNSVHVLVEYSRCMNHLLDGCETELENTDET…	This study
OsExo70_F3	ATGTCGGCGCCGCCCGCGCCGCCCCATCCCCAGCCGGAGGAGCTGGAGGTGGCGGAGGAACCCCCCGCCGCGGCGGGAGGAGTGGGGAACGACAAGGTGCTCGCGGCGGCGCAGCACATCGTGAAGTCGCTGGCCACGTCGAAGAACGCCGCGGACGACATGATCCGCATCCTCTCCGGCTTCGACCACCGCTTCTCCTCCATCACCGCCGACCTCTTCCCCTCGCCCTTGCCGTCGTCGGGCGCCGGGCCCACCCCGCCTCCGCCTCCGCCGCCGCGGGGGGCGTTCGAGGCCGCGGAGAGGCTCATCCGGCAGTGGGACGCGACCTCGGAGCTGCTGGTGTTCGAGGGCCCCGAGGGGGACGTCGCCGACTACCTCGAGGCGGTCGACGTCGCCGTC…	MSAPPAPPHPQPEELEVAEEPPAAAGGVGNDKVLAAAQHIVKSLATSKNAADDMIRILSGFDHRFSSITADLFPSPLPSSGAGPTPPPPPPPRGAFEAAERLIRQWDATSELLVFEGPEGDVADYLEAVDVAVDQLLSGVGAAAADAEAEAAGVVVQLAMARMEEELRHLMVRHAVPLDASGLFCSLRRLSLESMDDLDTSSEFDPITPHSLEGGPDTARSASLVGNPFDDQVFDLVRPEAIDDLRSIAQRMDRAGYASELEQVYCGVRRDLLDECLAVLGVERLSIDEVQRMEWKLLNDKMKKWVHGVKTVVRSLLTGERRICDQVLAVSDELRDECFVESTKGCIMQILNFGDAVAVCSRSPEKLSRILDMYEALAEVIPELKELFFGNSGNDVICD…	Fujisaki et al. 2015

### Sheet: Supplemental Table S6
Full Length NLR sequences
Name	Nucleotide	Protein sequence	References
RGH3	ATGGTGTCGCCGGCGGGGCTGGAGGCGGAGAAAGCGGCGGCGACCGCCTTCGCGAACGTCGTTATGGGGAGGCTCAACAGGGAGCTCGAGAAGAAGTACCAGATGTGGAAGAACATCAGGACCGAGATCTCATCTCTTCAGACAGACCTCGGCATCCTGGCAGCGGCCGTGGACGACCACCAGACCATGCCTGCCGCTCCTCGCACGGCCGTCACCAGGGTCTACGGCGAGGAGATCCGCGAGCTGACCCATGACATCGAGGACTGCGTCGAGCGCTTCCTGCACCGCATCACCTGCAAGCCGGGCGCCTCCCGGGCTCGCCGGTCCGTTCACGCCATCAGGACGTTCCGCCCCCGTCTCCGGTTCGCCGCCAAGATCAAGGAGTTCAGGAGCCGCGTT…	MVSPAGLEAEKAAATAFANVVMGRLNRELEKKYQMWKNIRTEISSLQTDLGILAAAVDDHQTMPAAPRTAVTRVYGEEIRELTHDIEDCVERFLHRITCKPGASRARRSVHAIRTFRPRLRFAAKIKEFRSRVAQARERALHAAMLADGAQASNIIDTTQRAVGYAQDCHHPVGIEEAVMELRRLLDIEPTQDEAESTPAAAQAQLRVVAIVGFGGSGKTTLAKAVYDTVHTEGSLRCAWVDGHSLDRKDANGIIKHIREKLHLGEGCSATLPTEYHQDRYLIVVDDIKDKHLMHWNTLRNAFRNNGRIIVTTATQSVANRCCNHPREEDRCTFGYVYNMKSLGEEDSRKIALLGRCTPELVLGAAKLLKKCGGLPLALYSVACQLSCENVLMATGTFC…	Brabham et al. 2017
RGH2	ATGGAGATGATGGAGGCACCGGTGAGTGCATCACAGGGAGCCATGCGGTCCCTTCCTAGGAAGCTCGAGTCTTTGCTATCGGGACCCAACCAGGGGCTCCGGCCGGAGGAGAAGAAGAAGCTGCGCTTCCTCCAAGCAGATCTGCAGGGACTAAACGACAGCTACCTATTTGAGCCGTCGGAGGTGGAGACCCCTGCCTCGACGGCCAGCTTCTGGATGAAAGACGTGCGCGACCTGTCGTATGACATCGACGACTTCATCTCCGAGCTCGGCCACGTTGCCGTCAGCGGTGCCAGGATCGGCGCCGCCCAGATCCAGAAGCTCCCCGGCGTCAAGATCTCTCGGTTCCCGGACAAGCTGAAACGGCGACAGTGGATCTCCGACGAGATCTCCGGGTTC…	MEMMEAPVSASQGAMRSLPRKLESLLSGPNQGLRPEEKKKLRFLQADLQGLNDSYLFEPSEVETPASTASFWMKDVRDLSYDIDDFISELGHVAVSGARIGAAQIQKLPGVKISRFPDKLKRRQWISDEISGFRTRVKEAIHRHKTYLGGCRWRPSSSSSQHSAPSPCGRAAIRLVGMDSPVKQLCGWLANDGQPEHKVASIVGTSGVGKTTLARQVYHKLGGQFECQAFVQTSPKQDMKMLLTSILSQVRRHHLPDSFEVHKLLFEIEAHLQDKTYIIVIDNLQAPSTWDIINHALPKGNCCSRILTTTEVVAIAQTCCADTSKYIFKKEPLSEDESRELFLGTVFGHEAGCPQVLKEVSNEIIKRSGGLPLAIIILASLLAGQPASSIEHWNYIKNS…	Brabham et al. 2017
RGH2+	ATGGAGATGATGGAGGCACCGGTGAGTGCATCACAGGGAGCCATGCGGTCCCTTCCTAGGAAGCTCGAGTCTTTGCTATCGGGACCCAACCAGGGGCTCCGGCCGGAGGAGAAGAAGAAGCTGCGCTTCCTCCAAGCAGATCTGCAGGGACTAAACGACAGCTACCTATTTGAGCCGTCGGAGGTGGAGACCCCTGCCTCGACGGCCAGCTTCTGGATGAAAGACGTGCGCGACCTGTCGTATGACATCGACGACTTCATCTCCGAGCTCGGCCACGTTGCCGTCAGCGGTGCCAGGATCGGCGCCGCCCAGATCCAGAAGCTCCCCGGCGTCAAGATCTCTCGGTTCCCGGACAAGCTGAAACGGCGACAGTGGATCTCCGACGAGATCTCCGGGTTC…	MEMMEAPVSASQGAMRSLPRKLESLLSGPNQGLRPEEKKKLRFLQADLQGLNDSYLFEPSEVETPASTASFWMKDVRDLSYDIDDFISELGHVAVSGARIGAAQIQKLPGVKISRFPDKLKRRQWISDEISGFRTRVKEAIHRHKTYLGGCRWRPSSSSSQHSAPSPCGRAAIRLVGMDSPVKQLCGWLANDGQPEHKVASIVGTSGVGKTTLARQVYHKLGGQFECQAFVQTSPKQDMKMLLTSILSQVRRHHLPDSFEVHKLLFEIEAHLQDKTYIIVIDNLQAPSTWDIINHALPKGNCCSRILTTTEVVAIAQTCCADTSKYIFKKEPLSEDESRELFLGTVFGHEAGCPQVLKEVSNEIIKRSGGLPLAIIILASLLAGQPASSIEHWNYIKNS…	This study
